# Mapping and engineering RNA-controlled architecture of the multiphase nucleolus

**DOI:** 10.1101/2024.09.28.615444

**Authors:** SA Quinodoz, L Jiang, AA Abu-Alfa, TJ Comi, H Zhao, Q Yu, LW Wiesner, JF Botello, A Donlic, E Soehalim, C Zorbas, L Wacheul, A Košmrlj, DLJ Lafontaine, S Klinge, CP Brangwynne

## Abstract

Biomolecular condensates are key features of intracellular compartmentalization. As the most prominent nuclear condensate in eukaryotes, the nucleolus is a layered multiphase liquid-like structure and the site of ribosome biogenesis. In the nucleolus, ribosomal RNAs (rRNAs) are transcribed and processed, undergoing multiple maturation steps that ultimately result in formation of the ribosomal small subunit (SSU) and large subunit (LSU). However, how rRNA processing is coupled to the layered nucleolar organization is poorly understood due to a lack of tools to precisely monitor and perturb nucleolar rRNA processing dynamics. Here, we developed two complementary approaches to spatiotemporally map rRNA processing and engineer *de novo* nucleoli. Using sequencing in parallel with imaging, we found that rRNA processing steps are spatially segregated, with sequential maturation of rRNA required for its outward movement through nucleolar phases. Furthermore, by generating synthetic *de novo* nucleoli through an engineered rDNA plasmid system in cells, we show that defects in SSU processing can alter the ordering of nucleolar phases, resulting in inside-out nucleoli and preventing rRNA outflux, while LSU precursors are necessary to build the outermost layer of the nucleolus. These findings demonstrate how rRNA is both a scaffold and substrate for the nucleolus, with rRNA acting as a programmable blueprint for the multiphase architecture that facilitates assembly of an essential molecular machine.
