## Supplementary Table 1 for "Mapping and engineering RNA-controlled architecture of the multiphase nucleolus"

### Sheet: SABER FISH Probes
Category	Name	Sequence	Source
SABER: Probe synthesis	Hairpin_25	ACCAATAATAGGGCCTTTTGGCCCTATTATTGGTTATTATTGG/3InvdT/	Kishi et al. 2019; Ietswaart et al. 2024
	Hairpin_28	ACAACTTAACGGGCCTTTTGGCCCGTTAAGTTGTGTTAAGTTG/3InvdT/
SABER: Fluorescent oligos	Hairpin_25_647	/5ATTO647NN/ttTATTATTGGTTATTATTGGT/3InvdT/
	Hairpin_28_488	/5ATTO488N/ttGTTAAGTTGTGTTAAGTTGT/3InvdT/
Probe appended sequence	Amplify with hairpin_25	TTTCCAATAATA	Add to 3’ end of the probe sequence
	Amplify with hairpin_28	TTTCAACTTAAC	Add to 3’ end of the probe sequence
Probes for endogenous ribosomal RNA	Junction 01	CGACGTCACCACATCGATCGAAGAGCCC	This paper
	45S	ACGACGTCACCACATCGATCACGAAGAG	Ma et al. 2022
	Junction 1	ATCAACCAGGTAGGTAAGGTAGAGCGCG	This paper
	Junction 2	GACCGGACTCCGGAGAGGGGTCGGAAGG	This paper
	Junction 3’	GCTCCGTCGGGAGACGGGCCCGGCGAGG	This paper
	Junction 4’	GGCGATTGATCGGCAAGCGACGCTCAGA	This paper
	ITS2-28S	TCTGATCTGAGGTCGCGTCTCGGAGGG	This paper
	ITS2b	CTGCGAGGGAACCCCCAGCCGCGCA	Ma et al. 2022
	18S	GAGGTTTCCCGTGTTGAGTCAAATTAAGCCGCA	This paper
	28S	TAAATTCAGCGGGTCGCCACGTCTGATC	This paper
Probes for plasmid transcribed ribosomal RNA	18S*	CCCCCGAGGATCGAGGCTTTGGG	This paper
	18S* Antisense	CCCAAAGCCTCGATCCTCGGGGG	This paper
	28S*	CGACGAGGTACACTCGAGAGCTTCACCTCG	This paper
	Endogenous 28S	GGGGCGGGGGAAGGACCCCACACCCCCGC	This paper
	U3 snoRNA 3'5' hinge mutant	TTcctgcgacTACACGTTCAGAGAAAcactagatgTAACACAC	This paper
FISH probes for KD validation	U3 snoRNA	TTCGGTGCTCTACACGTTCAGAGAAACTTCTCT	This paper
	U8 snoRNA	AGGAACAGGTAAGGATTATCCCACCTGACG	This paper
3' ETS tile	h3ETS.25.1	CGCACGCACGCGCGCGCG	Shan et al. 2023
	h3ETS.25.2	CACGCCCGCCGGGCCCCC
	h3ETS.25.3	CGGACGGCGCCGAACGCG
	h3ETS.25.4	GGAAGACGAACGGAAGGA
	h3ETS.25.5	GGGAGAGGCCGGGAGGGA
	h3ETS.25.6	CACCACGCCGCGGTCGGC
	h3ETS.25.7	CCCTCCCCCCCACCCCAC
	h3ETS.25.8	GCCGACCGGGGTCGCGCG
	h3ETS.25.9	AACCGAAGAAGCGGGGCG
	h3ETS.25.10	GAACGGGGAGGAGGCGGG
	h3ETS.25.11	GACGAGCCGCCCCGGCGT
	h3ETS.25.12	CCGTCCCGGCCCGGAGCG
	h3ETS.25.13	AAACCACGCTCCCCGGAC
	h3ETS.25.14	CGGCGCCTCCGCGGCTCC
	h3ETS.25.15	ACGGGGCCCGGCTCGGCG
	h3ETS.25.16	GACGGGGACCGGCGGGCC
	h3ETS.25.17	CGCGCGGCCAACCCCCGG
	h3ETS.25.18	GGTGGCCCCCCACCGCGC
	h3ETS.25.19	GCGAGGGCCGGGACCCCG
5' ETS tile	5' ETS-1-sm-1	AGAGGACAGCGTGTCAGC	Yao et al. 2019
	5' ETS-1-sm-2	AACCTCTCCGACGACAGG
	5' ETS-1-sm-3	CCGCGCGCATCCGGAGGC
	5' ETS-1-sm-4	GTCACCGGTAGGCCAGAG
	5' ETS-1-sm-5	GGAGCGCGGCCGGCTAGC
	5' ETS-1-sm-6	CCCGGCAGGCGGCTCAAG
	5' ETS-1-sm-7	GAGAGAACAGCAGGCCCG
	5' ETS-1-sm-8	AGTCGGGACGCTCGGACG
	5' ETS-1-sm-9	GGACCCGGGCCGGCACCG
	5' ETS-1-sm-10	CCCGGGTGGGTCAGAGAC
	5' ETS-1-sm-11	TCGCCCCCTTCCCCGCCG
	5' ETS-1-sm-12	CGCACGGGGGCACGGTGG
	5' ETS-1-sm-13	CGGGCGCCCGCAGCGGAG
	5' ETS-1-sm-14	CGGGGTGGGGTTGTCGCG
	5' ETS-1-sm-15	ACACGCACGGCACGGAGC
	5' ETS-1-sm-16	CGCGGAGACGAGAACCCC
	5' ETS-1-sm-17	GAAGGGGCGGCGGACAAC
	5' ETS-1-sm-18	GGCCAACCCCCCACTCCG
	5' ETS-1-sm-19	CCAGCGAGCCGATCGGCT
	5' ETS-1-sm-20	AGCGGAGGCCGGCCGGCC
5' ETS Endogenous probe (Δ1,2,3)	5' ETS-1-sm-3	CCGCGCGCATCCGGAGGC	Yao et al. 2019
	5' ETS-1-sm-4	GTCACCGGTAGGCCAGAG
	5' ETS-1-sm-5	GGAGCGCGGCCGGCTAGC
	5' ETS-1-sm-6	CCCGGCAGGCGGCTCAAG
	5' ETS-1-sm-7	GAGAGAACAGCAGGCCCG
	5' ETS-1-sm-8	AGTCGGGACGCTCGGACG
	5' ETS-1-sm-9	GGACCCGGGCCGGCACCG
	5' ETS-1-sm-10	CCCGGGTGGGTCAGAGAC
	5' ETS-1-sm-11	TCGCCCCCTTCCCCGCCG
	5' ETS-1-sm-12	CGCACGGGGGCACGGTGG
	5' ETS-1-sm-13	CGGGCGCCCGCAGCGGAG
	5' ETS-1-sm-14	CGGGGTGGGGTTGTCGCG
	5' ETS-1-sm-15	ACACGCACGGCACGGAGC
	5' ETS-1-sm-16	CGCGGAGACGAGAACCCC
	5' ETS-1-sm-17	GAAGGGGCGGCGGACAAC
	5' ETS-1-sm-18	GGCCAACCCCCCACTCCG
	5' ETS-1-sm-19	CCAGCGAGCCGATCGGCT
	5' ETS-1-sm-20	AGCGGAGGCCGGCCGGCC
	5' ETS-2-sm-9	TCGAACCCCACACCGACGAG
	5' ETS-2-sm-10	TCGTCTCGTCTCACTCAAAC
	5' ETS-2-sm-11	AGAGGGGAGCACGGGACGTG
	5' ETS-2-sm-12	GGTCGGAGGCAGAACGGCAG
	5' ETS-2-sm-13	CGAAGTCAACCCACACACGA
	5' ETS-2-sm-14	TCCTTCCTTCCGAGGCAGAG
	5' ETS-2-sm-15	CTCGAGCGTTCGCGTTCAGG
	5' ETS-2-sm-16	CTGCGGTACGAGGAAACACC
	5' ETS-2-sm-17	CGAGGGACGCCTGGGGAAGG
	5' ETS-2-sm-24	CGACTCGGAAGGGGGAGGCG
	5' ETS-2-sm-25	GTCACGACTCGGCACGGGAG

### Sheet: Antibodies
Antibody Name	Source	Identifier	Working dilution
RPA194	Santa Cruz	sc-48385 AF488	1:200
RPA194-488	Santa Cruz	sc-48385	1:200
NPM1-488	Thermo Fisher	MA3-25200-A488	1:400
Fibrillarin	Abcam	ab5821	1:300
Fibrillarin-568	Abcam	ab202540	1:300
RRP1B	Sigma	HPA017893	1:100
SURF6	Thermo Fisher	PA5-54841	1:100
Nat10	Thermofisher	13365-1-AP	1:100
ESF1	proteinTech	23496-1-AP	1:100
EXOSC10	Sigma-Aldrich	HPA028484	1:100
Nucleolin	ThermoFisher	39-6400	1:100
DDX21	Sigma-Aldrich	HPA036593	1:100

### Sheet: RT-qPCR Primers
Number	Target	Sequence	Source
1	U3 snoRNA Forward	CGTGTAGAGCACCGAAAACC	Langhendries et al. 2016
2	U3 snoRNA Reverse	CACTCAGACCGCGTTCTCTC	Langhendries et al. 2016
3	U8 snoRNA Forward	CGTCAGGTGGGATAATCCTT	Langhendries et al. 2016
4	U8 snoRNA Reverse	GGGTGTTGCAAGTCCTGATT	Langhendries et al. 2016
5	U6 snoRNA Forward	GCTTCGGCAGCACATATACTAA	Langhendries et al. 2016
6	U6 snoRNA Reverse	CGCTTCACGAATTTGCGTGTCAT	Langhendries et al. 2016
7	RPL5 mRNA Forward	CCAAATACAGGATGATAGTTCGTG	this paper
8	RPL5 mRNA Reverse	GCCAACCTTCACACCATATTTTGG	this paper

### Sheet: ASOsiRNA
Name	Sequence	Source
U3 snoRNA ASO	mU*mU*mC*mG*mG*T*G*C*T*C*T*A*C*A*C*mG*mU*mU*mC*mA	Langhendries et al. 2016
U8 snoRNA ASO	mG*mG*mA*mU*mU*A*T*C*C*C*A*C*C*T*G*mA*mC*mG*mA*mU	Langhendries et al. 2016
Scramble (SCR) ASO	mU*mC*mA*mC*mC*T*T*C*A* C*C*C*T*C*T* mC*mC*mA*mC*mU	Langhendries et al. 2016
Fibrillarin (Fib) siRNA	rCrCrUrUrCrCrGrArArArUrCrGrArGrArCrUrCrUrCrUrUrCrUrCrU	Sharma et al. 2017

### Sheet: Plasmids
Plasmids used in this paper
Backbone	Name
FM5	FM5-mTagBFP2-NPM1
FM5	FM5-Nop56-mcherry
FM5	FM5-RPA16-GFP
FM5	FM5-RPS6-Halotag
